# FungAMR: A comprehensive portrait of antimicrobial resistance mutations in fungi

**DOI:** 10.1101/2024.10.07.617009

**Authors:** Camille Bédard, Alicia Pageau, Anna Fijarczyk, David Mendoza-Salido, Alejandro J. Alcañiz, Philippe C. Després, Romain Durand, Samuel Plante, Emilie M. M. Alexander, François D. Rouleau, David F. Jordan, Adarsh Jay, Mathieu Giguère, Mégane Bernier, Jehoshua Sharma, Laetitia Maroc, Nicholas C. Gervais, Anagha C.T. Menon, Isabelle Gagnon-Arsenault, Sibbe Bakker, Johanna Rhodes, Philippe J. Dufresne, Amrita Bharat, Adnane Sellam, Domenica G. De Luca, Aleeza Gerstein, Rebecca S. Shapiro, Narciso M. Quijada, Christian R. Landry

## Abstract

Antimicrobial resistance (AMR) is a global threat. To optimize the use of our antifungal arsenal, we need rapid detection and monitoring tools that rely on high-quality AMR mutation data. Here, we performed a thorough manual curation of published AMR mutations in fungal pathogens to produce the FungAMR reference dataset. A total of 501 papers were curated, leading to 35,792 mutation entries all classified with the degree of evidence that supports their role in resistance. FungAMR covers 95 species, 246 genes and 208 drugs. We combined variant effect predictors with FungAMR resistance mutations and showed that these tools could be used to help predict the potential impact of mutations on AMR. Additionally, a comparative analysis among species revealed a high level of convergence in the molecular basis of resistance, highlighting some potentially universal resistance mutations. The analysis also showed that a significant number of resistance mutations lead to cross-resistance within antifungals of a class, as well as between classes for certain mutated genes. The acquisition of fungal resistance in the clinic and the field is an urging concern. Finally, we provide a computational tool, ChroQueTas, that leverages FungAMR to screen fungal genomes for AMR mutations. These resources are anticipated to have great utility for researchers in the fight against antifungal resistance.
