## Supplementary table 3 for "FungAMR: A comprehensive portrait of antimicrobial resistance mutations in fungi"

### Sheet: Feuille 1
Accession number for PDB files downloaded from the AlphaFold database.
Gene or protein name	Species	AFDB accession
Act1	Saccharomyces cerevisiae	AF-P60010-F1
Afr1	Cryptococcus neoformans	AF-J9VME1-F1
Aft1	Saccharomyces cerevisiae	AF-P22149-F1
AFUA_4G04680	Aspergillus fumigatus	AF-Q4W9J7-F1
Alg7	Candida albicans	AF-A0A1D8PI58-F1
AlgA	Aspergillus fumigatus	AF-B0XYD8-F1
Any1	Saccharomyces cerevisiae	AF-Q03687-F1
Arg2	Saccharomyces cerevisiae	AF-P40360-F1
Ase1	Aspergillus fumigatus	AF-Q4WZP1-F1
Asi2	Nakaseomyces glabrata	AF-Q6FP83-F1
Atp1	Saccharomyces cerevisiae	AF-P07251-F1
Atp2	Saccharomyces cerevisiae	AF-P00830-F1
Bck1	Saccharomyces cerevisiae	AF-Q01389-F1
Bcy1	Saccharomyces cerevisiae	AF-P07278-F1
Ben1	Candida albicans	AF-Q5ABU7-F1
Ben1	Candida tropicalis	AF-C5MAA0-F1
Ben1	Nakaseomyces glabrata	AF-Q6FRT6-F1
Beta-tubulin	Aspergillus fumigatus	AF-Q4WA70-F1
Beta-tubulin	Beauveria bassiana	AF-J4W2J0-F1
Beta-tubulin	Botrytis cinerea	AF-P53373-F1
Beta-tubulin	Colletotrichum cereale	AF-P22014-F1
Beta-tubulin	Gibberella fujikuroi	AF-P53374-F1
Beta-tubulin	Monilinia fructicola	AF-Q7Z7U2-F1
Beta-tubulin	Passalora fulva	AF-A4GUC8-F1
Beta-tubulin	Saccharomyces cerevisiae	AF-P02557-F1
Beta-tubulin	Zymoseptoria tritici	AF-F9X1J1-F1
Bul1	Saccharomyces cerevisiae	AF-P48524-F1
Cap1	Candida albicans	AF-Q5AJU7-F1
Cbk1	Saccharomyces cerevisiae	AF-P53894-F1
Cdc43	Saccharomyces cerevisiae	AF-P18898-F1
Cdc55	Nakaseomyces glabrata	AF-Q6FL50-F1
Cdc6	Nakaseomyces glabrata	AF-Q6FNE4-F1
Cdc60	Saccharomyces cerevisiae	AF-P26637-F1
Cdr1	Candida albicans	AF-Q5ANA3-F1
Cdr1	Nakaseomyces glabrata	AF-Q6FK23-F1
Cdr1	Saccharomyces cerevisiae	AF-P33302-F1
Cdr2	Candida albicans	AF-P78595-F1
Cdr2	Nakaseomyces glabrata	AF-O74208-F1
CGB_E1620C	Cryptococcus gattii	AF-E6R6N7-F1
Cis2	Candida auris	AF-A0A2H0ZLW4-F1
Cmp1	Candida albicans	AF-A0A1D8PCA8-F1
CNAG_04784	Cryptococcus neoformans	AF-J9VSM4-F1
Cnb1	Candida albicans	AF-A0A1D8PP58-F1
CNBG_2198	Cryptococcus gattii	AF-A0A095C6H4-F1
Cox10	Aspergillus fumigatus	AF-Q4WP81-F1
CrcB	Candida auris	AF-A0A0L0NNV9-F1
Crz1	Candida albicans	AF-Q5A4H5-F1
Csg2	Saccharomyces cerevisiae	AF-P35206-F1
Cue3	Nakaseomyces glabrata	AF-A0A0W0CK94-F1
Cyp51	Aspergillus awamori	AF-G4WW93-F1
Cyp51	Aspergillus niger	AF-G4WW85-F1
Cyp51	Aspergillus terreus	AF-Q0CK67-F1
Cyp51	Aspergillus tubingensis	AF-A0A1L9N048-F1
Cyp51	Blumeria graminis	AF-Q7Z7V4-F1
Cyp51	Candida albicans	AF-P10613-F1
Cyp51	Candida auris	AF-A0A2H1A309-F1
Cyp51	Candida dubliniensis	AF-B9WH07-F1
Cyp51	Candida krusei	AF-A9YUC7-F1
Cyp51	Candida orthopsilosis	AF-A0A2R4SV98-F1
Cyp51	Candida parapsilosis	AF-C7EXA5-F1
Cyp51	Candida tropicalis	AF-P14263-F1
Cyp51	Cryptococcus neoformans	AF-Q9P8P1-F1
Cyp51	Erysiphe necator	AF-O14442-F1
Cyp51	Histoplasma capsulatum	AF-Q68HC5-F1
Cyp51	Nakaseomyces glabrata	AF-P50859-F1
Cyp51	Pseudocercospora fijiensis	AF-M3A6K1-F1
Cyp51	Saccharomyces cerevisiae	AF-P10614-F1
Cyp51	Villosiclava virens	AF-X2GGV8-F1
Cyp51	Zymoseptoria tritici	AF-Q5XWE5-F1
Cyp51A	Aspergillus flavus	AF-B8N2C8-F1
Cyp51A	Aspergillus fumigatus	AF-Q4WNT5-F1
Cyp51B	Aspergillus fumigatus	AF-E9QY26-F1
Cyp51B	Aspergillus flavus	AF-B8NFL5-F1
Cyp51C	Aspergillus flavus	AF-B8NUK6-F1
Cyr1	Saccharomyces cerevisiae	AF-P08678-F1
Cytochrome b	Aspergillus fumigatus	AF-H9CJQ0-F1
Cytochrome b	Botrytis cinerea	AF-Q18ND9-F1
Cytochrome b	Magnaporthe grisea	AF-Q85KP9-F1
Cytochrome b	Mycosphaerella fijiensis	AF-A0A516EZN5-F1
Cytochrome b	Pneumocystis jirovecii	AF-A0A2U8N588-F1
Cytochrome b	Saccharomyces cerevisiae	AF-P00163-F1
Cytochrome b	Venturia inaequalis	AF-O48334-F1
Dcp2	Saccharomyces cerevisiae	AF-P53550-F1
Dhfr	Pneumocystis jirovecii	AF-A0EPZ9-F1
Dhh1	Saccharomyces cerevisiae	AF-P39517-F1
Dot6	Nakaseomyces glabrata	AF-Q6FY83-F1
Dpb2	Cryptococcus neoformans	AF-P0CN25-F1
Elo2	Saccharomyces cerevisiae	AF-P25358-F1
Erg10	Candida auris	AF-A0A2H0ZNA8-F1
Erg10	Nakaseomyces glabrata	AF-Q6FKD8-F1
Erg12	Candida auris	AF-A0A2H0ZFI2-F1
Erg12	Saccharomyces cerevisiae	AF-P07277-F1
Erg2	Candida albicans	AF-A0A1D8PCB9-F1
Erg2	Nakaseomyces glabrata	AF-Q6FKL1-F1
Erg20	Saccharomyces cerevisiae	AF-P08524-F1
Erg25	Saccharomyces cerevisiae	AF-P53045-F1
Erg3	Candida albicans	AF-Q59VG6-F1
Erg3	Candida auris	AF-A0A2H0ZNC5-F1
Erg3	Candida dubliniensis	AF-Q8NJ57-F1
Erg3	Candida parapsilosis	AF-G8B7T4-F1
Erg3	Candida tropicalis	AF-N0A3T1-F1
Erg3	Nakaseomyces glabrata	AF-P50860-F1
Erg3	Saccharomyces cerevisiae	AF-P32353-F1
Erg4	Nakaseomyces glabrata	AF-Q6FXU8-F1
Erg5	Nakaseomyces glabrata	AF-Q6FJB3-F1
Erg5	Saccharomyces cerevisiae	AF-P54781-F1
Erg6	Candida auris	AF-A0A2H0ZDD8-F1
Erg6	Nakaseomyces glabrata	AF-Q6FRZ7-F1
Erg6	Saccharomyces cerevisiae	AF-P25087-F1
Erg7	Nakaseomyces glabrata	AF-Q6FNL2-F1
Erg7	Saccharomyces cerevisiae	AF-P38604-F1
Erg8	Nakaseomyces glabrata	AF-Q6FUF0-F1
Erg9	Saccharomyces cerevisiae	AF-P29704-F1
Fcy1	Candida auris	AF-A0A2H0ZDJ1-F1
Fcy1	Candida dubliniensis	AF-B9WIE3-F1
Fcy1	Candida lusitaniae	AF-A0SGL2-F1
Fcy1	Cryptococcus gattii	AF-Q5Y239-F1
Fcy1	Cryptococcus neoformans	AF-Q5KNM8-F1
Fcy1	Nakaseomyces glabrata	AF-Q6FWB1-F1
Fcy1	Saccharomyces cerevisiae	AF-Q12178-F1
Fcy2	Candida auris	AF-A0A2H0ZVG9-F1
Fcy2	Candida lusitaniae	AF-C4Y7J5-F1
Fcy2	Cryptococcus neoformans	AF-Q07DL2-F1
Fcy2	Cryptococcus neoformans	AF-Q07DL2-F1
Fcy2	Saccharomyces cerevisiae	AF-P17064-F1
Fcy2J	Nakaseomyces glabrata	AF-Q6FPL2-F1
Fcy2L	Nakaseomyces glabrata	AF-Q6FLU1-F1
Fen1	Nakaseomyces glabrata	AF-Q6FKW2-F1
Fks1	Candida albicans	AF-A0A1D8PCT0-F1
Fks1	Saccharomyces cerevisiae	AF-P38631-F1
Fks2	Saccharomyces cerevisiae	AF-P40989-F1
Fks2	Candida albicans	AF-A0A1D8PRT5-F1
Flo8	Candida auris	AF-A0A2H1A8R7-F1
Fpr1	Saccharomyces cerevisiae	AF-P20081-F1
Fps1	Nakaseomyces glabrata	AF-Q6FWS6-F1
Fps2	Nakaseomyces glabrata	AF-Q6FV88-F1
Fur1	Candida albicans	AF-Q59QT3-F1
Fur1	Candida auris	AF-A0A0L0P8H5-F1
Fur1	Candida lusitaniae	AF-A0SGL1-F1
Fur1	Cryptococcus gattii	AF-E6R6V6-F1
Fur1	Cryptococcus neoformans	AF-J9VLZ5-F1
Fur1	Nakaseomyces glabrata	AF-Q6FRF1-F1
Fur1	Saccharomyces cerevisiae	AF-P18562-F1
Fur2	Cryptococcus gattii	AF-A0A095DAG9-F1
Gad1	Saccharomyces cerevisiae	AF-Q04792-F1
Gfa1	Saccharomyces cerevisiae	AF-P14742-F1
Gph1	Nakaseomyces glabrata	AF-Q6FUB0-F1
Hap1	Saccharomyces cerevisiae	AF-P0CE41-F1
HapE	Aspergillus fumigatus	AF-Q4WDM9-F1
Hem1	Saccharomyces cerevisiae	AF-P09950-F1
Hmg1	Aspergillus fumigatus	AF-Q4WHZ1-F1
Hmg1	Candida auris	AF-A0A2H0ZLV8-F1
Hmg2	Aspergillus fumigatus	AF-Q4WSY2-F1
Hrd3	Saccharomyces cerevisiae	AF-Q05787-F1
Hxt11	Saccharomyces cerevisiae	AF-P54862-F1
Hxt4/6/7	Nakaseomyces glabrata	AF-Q6FY41-F1
Hxt6/7	Nakaseomyces glabrata	AF-Q6FY42-F1
Hym1	Saccharomyces cerevisiae	AF-P32464-F1
Inp53	Saccharomyces cerevisiae	AF-Q12271-F1
Lem3	Saccharomyces cerevisiae	AF-P42838-F1
Mdr1	Microsporum canis	AF-C5FR94-F1
Mdr1	Trichophyton rubrum	AF-F2SHL1-F1
Mdr2	Aspergillus flavus	AF-B8N0R2-F1
Mdr2	Trichophyton rubrum	AF-F2T1C4-F1
Mdr3	Aspergillus fumigatus	AF-Q4WF45-F1
Mdr3	Trichophyton rubrum	AF-F2SG60-F1
Mdr4	Aspergillus fumigatus	AF-Q4WSI1-F1
Mdr5	Trichophyton rubrum	AF-F2SQT8-F1
Mec3	Candida auris	AF-A0A2H0ZSE9-F1
Mfs1	Aspergillus flavus	AF-B8MYS7-F1
Mfs1	Trichophyton rubrum	AF-F2SH39-F1
Mfs2	Trichophyton rubrum	AF-F2T0J9-F1
Mkc1	Candida albicans	AF-Q5AAG6-F1
Mkk2	Candida albicans	AF-A0A1D8PHG7-F1
Mohi	Nakaseomyces glabrata	AF-Q6FUC1-F1
Mrpl11	Nakaseomyces glabrata	AF-Q6FNR2-F1
Mrr1	Candida albicans	AF-Q5A4G2-F1
Mrr1	Candida parapsilosis	AF-G8BAV4-F1
Mrr2	Candida albicans	AF-Q59MJ1-F1
Msh2	Cryptococcus gattii	AF-A0A095ECW9-F1
Msh2	Nakaseomyces glabrata	AF-Q6FQA9-F1
Nab6	Nakaseomyces glabrata	AF-Q6FXF4-F1
Ncp1	Candida auris	AF-A0A0L0P0U8-F1
Nrg1	Cryptococcus neoformans	AF-Q197G0-F1
Nrp1	Saccharomyces cerevisiae	AF-P32770-F1
Pde2	Saccharomyces cerevisiae	AF-P06776-F1
Pdr1	Nakaseomyces glabrata	AF-Q6FXU7-F1
Pdr1	Saccharomyces cerevisiae	AF-P12383-F1
Pdr1	Saccharomyces cerevisiae	AF-P33200-F1
Pea2	Candida auris	AF-A0A2H1A1Q3-F1
Pex17	Nakaseomyces glabrata	AF-Q6FMV7-F1
Pma1	Saccharomyces cerevisiae	AF-P05030-F1
Pms1	Saccharomyces cerevisiae	AF-P14242-F1
Pol2	Saccharomyces cerevisiae	AF-P21951-F1
Ptk2	Saccharomyces cerevisiae	AF-P47116-F1
Qdr2	Nakaseomyces glabrata	AF-Q6FSQ7-F1
Ran1	Cryptococcus neoformans	AF-Q5KES0-F1
Rav2	Saccharomyces cerevisiae	AF-Q03956-F1
Rec114	Nakaseomyces glabrata	AF-Q6FMZ9-F1
Rlm1	Candida albicans	AF-A0A1D8PL95-F1
Rnr1	Candida albicans	AF-Q5A0N3-F1
Rnr21	Candida albicans	AF-Q5A0L0-F1
Rox1	Saccharomyces cerevisiae	AF-P25042-F1
Rpl28	Saccharomyces cerevisiae	AF-P02406-F1
Rpl9A	Nakaseomyces glabrata	AF-Q6FV39-F1
Rsp5	Saccharomyces cerevisiae	AF-P39940-F1
Rta2	Candida albicans	AF-Q59Q40-F1
Rta3	Candida albicans	AF-A0A1D8PHN5-F1
Rta3	Candida parapsilosis	AF-G8B7J0-F1
Scd5	Saccharomyces cerevisiae	AF-P34758-F1
SdhB	Aspergillus fumigatus	AF-B0Y0N6-F1
SdhB	Botrytis cinerea	AF-Q3ZMH5-F1
SdhB	Zymoseptoria tritici	AF-G8EI91-F1
SdhC	Zymoseptoria tritici	AF-G4XX56-F1
SdhD	Botrytis cinerea	AF-D2IH01-F1
Set1	Nakaseomyces glabrata	AF-Q6FKB1-F1
Set2	Nakaseomyces glabrata	AF-Q6FX50-F1
Set5	Nakaseomyces glabrata	AF-Q6FTT0-F1
Set6	Nakaseomyces glabrata	AF-Q6FK12-F1
Sip3	Saccharomyces cerevisiae	AF-P38717-F1
Sit4	Saccharomyces cerevisiae	AF-P20604-F1
Sky1	Saccharomyces cerevisiae	AF-Q03656-F1
Squalene epoxidase	Candida albicans	AF-Q92206-F1
Squalene epoxidase	Trichophyton indotineae	AF-A0A5S9M0R5-F1
Squalene epoxidase	Trichophyton interdigitale	AF-A0A2R4H291-F1
Squalene epoxidase	Trichophyton mentagrophytes	AF-A0A289Z0K1-F1
Squalene epoxidase	Trichophyton rubrum	AF-Q4JEY0-F1
Sui2	Nakaseomyces glabrata	AF-Q6FXR0-F1
Sur1	Saccharomyces cerevisiae	AF-P33300-F1
Swh1	Saccharomyces cerevisiae	AF-P35845-F1
Tac1	Candida albicans	AF-A0A1D8PN96-F1
Tac1	Candida auris	AF-A0A2H0ZHW2-F1
Tao3	Saccharomyces cerevisiae	AF-P40468-F1
Tcb	Nakaseomyces glabrata	AF-Q6FNW3-F1
Tfc1	Saccharomyces cerevisiae	AF-P32367-F1
Top1	Saccharomyces cerevisiae	AF-P04786-F1
Top2	Saccharomyces cerevisiae	AF-P06786-F1
Trp1	Nakaseomyces glabrata	AF-P50857-F1
Tsc11	Saccharomyces cerevisiae	AF-P40061-F1
Tup1	Saccharomyces cerevisiae	AF-P16649-F1
Ubiquitin-protein ligase	Candida albicans	AF-Q5A9Y7-F1
Ugd1	Cryptococcus neoformans	AF-Q96VU5-F1
Upc2	Candida albicans	AF-Q59QC7-F1
Upc2A	Nakaseomyces glabrata	AF-Q6FX18-F1
Upc2B	Nakaseomyces glabrata	AF-Q6FTY4-F1
Ura6	Cryptococcus gattii	AF-E6R8Q4-F1
Ura6	Cryptococcus neoformans	AF-J9VUG0-F1
Ura6	Saccharomyces cerevisiae	AF-P15700-F1
Utp18	Saccharomyces cerevisiae	AF-P40362-F1
Uxs1	Cryptococcus gattii	AF-E6R9F2-F1
Uxs1	Cryptococcus gattii	AF-E6R9F2-F1
Vma1	Saccharomyces cerevisiae	AF-P17255-F1
Vma16	Saccharomyces cerevisiae	AF-P23968-F1
Vma9	Saccharomyces cerevisiae	AF-Q3E7B6-F1
Yrr1	Saccharomyces cerevisiae	AF-Q12172-F1
