## Supplementary table 4 for "FungAMR: A comprehensive portrait of antimicrobial resistance mutations in fungi"

### Sheet: Drugs
drug	usage	class
Phenamacril	Agricultural	Actin/myosin/fimbrin function
Bitertanol	Agricultural	Agricultural azoles
Bromuconazole	Agricultural	Agricultural azoles
Cyproconazole	Agricultural	Agricultural azoles
Difenoconazole	Agricultural	Agricultural azoles
Epoxiconazole	Agricultural	Agricultural azoles
Fenarimol	Agricultural	Agricultural azoles
Fenbuconazole	Agricultural	Agricultural azoles
Fluquinconazole	Agricultural	Agricultural azoles
Flusilazole	Agricultural	Agricultural azoles
Flutriafol	Agricultural	Agricultural azoles
Hexaconazole	Agricultural	Agricultural azoles
Imazalil	Agricultural	Agricultural azoles
Metconazole	Agricultural	Agricultural azoles
Myclobutanil	Agricultural	Agricultural azoles
Oxpoconazole	Agricultural	Agricultural azoles
Penconazole	Agricultural	Agricultural azoles
Prochloraz	Agricultural	Agricultural azoles
Propiconazole	Agricultural	Agricultural azoles
Prothioconazole	Agricultural	Agricultural azoles
Prothioconazole-desthio	Agricultural
Pyrifenox	Agricultural	Agricultural azoles
Tebuconazole	Agricultural	Agricultural azoles
Triadimefon	Agricultural	Agricultural azoles
Triadimenol	Agricultural	Agricultural azoles
Triflumizole	Agricultural	Agricultural azoles
Dicarboximide fungicides	Agricultural
Iprodione	Agricultural	Dicarboximides
Procymidone	Agricultural	Dicarboximides
Tavaborole	Agricultural	Leucyl-tRNA synthetase
Fludioxonil	Agricultural	Osmotic signal transduction
Fludioxonil, Iprodione	Agricultural	Osmotic signal transduction
Vinclozolin	Agricultural	Osmotic signal transduction
Azoxystrobin	Agricultural	Qo inhibitors
Azoxystrobin (with SHAM)	Agricultural
Benzothiostrobin	Agricultural	Qo inhibitors
Famoxadone	Agricultural	Qo inhibitors
Kresoxim-methyl	Agricultural	Qo inhibitors
Picoxystrobin	Agricultural	Qo inhibitors
Pyraclostrobin	Agricultural	Qo inhibitors
Pyraoxystrobin	Agricultural	Qo inhibitors
Strobilurin	Agricultural	Qo inhibitors
Trifloxystrobin	Agricultural	Qo inhibitors
Tricyclazole	Agricultural	Reductase in melanin biosynthesis
Benodanil	Agricultural	SDH inhibitors
Benzovindiflupyr	Agricultural	SDH inhibitors
Bixafen	Agricultural	SDH inhibitors
Boscalid	Agricultural	SDH inhibitors
Carboxin	Agricultural	SDH inhibitors
Cyclobutrifluram	Agricultural	SDH inhibitors
Flubeneteram	Agricultural	SDH inhibitors
Fluopyram	Agricultural	SDH inhibitors
Flutolanil	Agricultural	SDH inhibitors
Fluxapyroxad	Agricultural	SDH inhibitors
Furcarbanil	Agricultural	SDH inhibitors
Isofetamid	Agricultural	SDH inhibitors
Isopyrazam	Agricultural	SDH inhibitors
Methfuroxam	Agricultural	SDH inhibitors
Oxycarboxin	Agricultural	SDH inhibitors
Penflufen	Agricultural	SDH inhibitors
Penthiopyrad	Agricultural	SDH inhibitors
Pydiflumetofen	Agricultural	SDH inhibitors
Pyracarbolid	Agricultural	SDH inhibitors
Thifluzamide	Agricultural	SDH inhibitors
Naftifine	Agricultural	Squalene epoxidase
Benomyl	Agricultural	Tubulin polymerization
Benzimidazole	Agricultural	Tubulin polymerization
Carbendazim	Agricultural	Tubulin polymerization
Carbendazim/Thiophanate-methyl	Agricultural
Diethofencarb	Agricultural	Tubulin polymerization
Thiabendazole	Agricultural	Tubulin polymerization
Thiophanate-methyl	Agricultural	Tubulin polymerization
Zoxamide	Agricultural	Tubulin polymerization
Fenpropimorph	Agricultural	Sterol biosynthesis (erg2, erg 24)
Demethylation inhibitors	Agricultural
Sulfomethuronmethyl	Agricultural
Bifonazole	Clinical	Clinical azoles
Clotrimazole	Clinical	Clinical azoles
Fluconazole	Clinical	Clinical azoles
Isavuconazole	Clinical	Clinical azoles
Itraconazole	Clinical	Clinical azoles
Ketoconazole	Clinical	Clinical azoles
Miconazole	Clinical	Clinical azoles
Oteseconazole	Clinical	Clinical azoles
Posaconazole	Clinical	Clinical azoles
Ravuconazole	Clinical	Clinical azoles
Voriconazole	Clinical	Clinical azoles
Trimethoprim	Clinical	DHFR inhibitors
Trimethoprim-sulfamethoxazole	Clinical	DHFR inhibitors
Trimethoprim-sulfamethoxazole/Pyrimethamine-atovaquone	Clinical	DHFR inhibitors
Trimethoprim, Sulfamethoxazole	Clinical	DHFR inhibitors
Trimethoprim, Sulfamethoxazole, Dapsone	Clinical	DHFR inhibitors
Anidulafungin	Clinical	Echinocandins
Caspofungin	Clinical	Echinocandins
Echinocandin	Clinical	Echinocandins
Micafungin	Clinical	Echinocandins
Amphotericin B	Clinical	Polyenes
Nystatin	Clinical	Polyenes
5-fluorocytosine	Clinical	Pyrimidine analogs
5-fluorouracil	Clinical	Pyrimidine analogs
Butenafine	Clinical	Squalene epoxidase
Terbinafine	Clinical	Squalene epoxidase
Tolnaftate	Clinical	Squalene epoxidase
5-fluorocytosine+Fluconazole	Clinical
5-fluorocytosine+Itraconazole	Clinical
5-fluorocytosine+Ketoconazole	Clinical
5-fluorocytosine+Posaconazole	Clinical
5-fluorocytosine+Voriconazole	Clinical
5-fluorouracil+Fluconazole	Clinical
5-fluorouracil+Itraconazole	Clinical
5-fluorouracil+Ketoconazole	Clinical
5-fluorouracil+Posaconazole	Clinical
5-fluorouracil+Voriconazole	Clinical
Atovaquone	Clinical
Fluconazole with CaCl2	Clinical
Pentamidine	Clinical
Pyrrolnitrin	Clinical
Undecanoic acid	Clinical
Bafilomycin	Experimental	ATPase inhibitors
Cycloheximide	Experimental	Dicarboximides
Lapatinib	Experimental	Kinase inhibitors
Miltefosine	Experimental	Kinase inhibitors
Staurosporine	Experimental	Kinase inhibitors
AN7973	Experimental	Others
Cipargamin	Experimental	Others
Hygromycin B	Experimental	Others
Tacrolimus	Experimental	Others
Antimycin A	Experimental	Qo inhibitors
Myxothiazol	Experimental	Qo inhibitors
Doxorubicin	Experimental	Topoisomerase inhibitors
1,10-Phenanthroline	Experimental
4-Nitroquinoline	Experimental
Amitryptyline	Experimental
Aprotinin	Experimental
Arborcandin C	Experimental
Artemisinin	Experimental
Aureobasidin A	Experimental
Brefeldin A	Experimental
Camptothecin	Experimental
CBR110	Experimental
CBR113	Experimental
CBR668	Experimental
CBR868	Experimental
CD101	Experimental
Cerulenin	Experimental
Clomipramine	Experimental
Crystal violet	Experimental
CWHM-974	Experimental
DDD01027481	Experimental
DDD01035522	Experimental
Diamide	Experimental
Diethylstilbestrol	Experimental
Diuron	Experimental
Dodecanol	Experimental
Edelfosine	Experimental
Etoposide	Experimental
Everolimus	Experimental
Fluphenazine	Experimental
Geldamycin	Experimental
GNF-Pf-1618	Experimental
GNF-Pf-2740	Experimental
GNF-Pf-3582	Experimental
GNF-Pf-3891	Experimental
GNF-Pf-4283	Experimental
GNF-PF-445	Experimental
GNF-PF-4583	Experimental
GNF-Pf-4739	Experimental
GNF-Pf-5129	Experimental
GNF-Pf-5468	Experimental
GNF-Pf-5639	Experimental
Hectochlorin	Experimental
Hydroxyurea	Experimental
KAAA726	Experimental
Lomerizine	Experimental
Lovastatin	Experimental
Mebendazole	Experimental
Methotrexate	Experimental
MMV000442	Experimental
MMV000570	Experimental
MMV007181	Experimental
MMV019017	Experimental
MMV085203	Experimental
MMV1078458	Experimental
MMV1214532	Experimental
MMV396736	Experimental
MMV665807	Experimental
MMV665852	Experimental
MMV665882	Experimental
MMV665909	Experimental
MMV667491	Experimental
Myriocin	Experimental
Oligomycin	Experimental
Oxa-3a	Experimental
Oxa-3b	Experimental
Oxa-3c	Experimental
Oxa-3d	Experimental
Potassium cyanide (KCN)	Experimental
Pyrimethamine-sulfadoxine	Experimental
Rapamycin	Experimental
Rhodamine 6G	Experimental
Scy-078	Experimental
Sertraline	Experimental
TCMDC-124263	Experimental
Tunicamycin	Experimental
Y12196	Experimental
Azole(s)

### Sheet: Species
species	host
Alternaria alternata	plant
Alternaria solani	plant
Arthroderma vanbreuseghemii	human&animal
Aspergillus awamori	human&animal
Aspergillus flavus	human&plant
Aspergillus fumigatus	human&animal
Aspergillus niger	human&animal
Aspergillus oryzae	human&animal
Aspergillus terreus	human&animal
Aspergillus tubingensis	human&animal
Beauveria bassiana	human&animal
Blumeria graminis	plant
Blumeria graminis f. sp. hordei	plant
Blumeria graminis f. sp. tritici	plant
Botrytis cinerea	human&plant
Candida albicans	human&animal
Candida auris	human&animal
Candida dubliniensis	human&animal
Candida kefyr	human&animal
Candida krusei	human&animal
Candida lusitaniae	human&animal
Candida metapsilosis	human&animal
Candida orthopsilosis	human&animal
Candida parapsilosis	human&animal
Candida tropicalis	human&animal
Cercospora beticola	plant
Cercospora sojina	plant
Colletotrichum acutatum	plant
Colletotrichum asianum	plant
Colletotrichum cereale	plant
Colletotrichum fructicola	plant
Colletotrichum gloeosporioides	plant
Colletotrichum graminicola	plant
Colletotrichum nymphaeae	plant
Colletotrichum siamense	plant
Colletotrichum truncatum	plant
Corynespora cassiicola	human&plant
Cryptococcus deneoformans	human&animal
Cryptococcus deuterogattii	human&animal
Cryptococcus gattii	human&animal
Cryptococcus neoformans	human&animal
Cryptococcus neoformans/Cryptococcus deneoformans	human&animal
Diaporthe eres	plant
Diaporthe unshiuensis	plant
Didymella bryoniae	plant
Erysiphe necator	plant
Fusarium asiaticum	plant
Fusarium fujikuroi	plant
Fusarium graminearum	plant
Fusarium incarnatum	plant
Fusarium oxysporum	plant
Fusarium oxysporum f. sp. melonis	plant
Fusarium pseudograminearum	plant
Fusarium solani	plant
Gibberella fujikuroi	plant
Gibberella fujikuroi	plant
Histoplasma capsulatum	human&animal
Leveillula taurica	plant
Magnaporthe grisea	plant
Microsporum canis	human&animal
Monilinia fructicola	plant
Mucor circinelloides	human&animal
Mycena galopoda	saprotroph
Mycena viridimarginata	saprotroph
Mycosphaerella fijiensis	plant
Mycosphaerella musicola	plant
Mycosphaerella thailandica	plant
Nakaseomyces glabrata	human&animal
Passalora fulva	plant
Passalora nattrassii	plant
Penicillium digitatum	human&plant
Phaeosphaeria nodorum	plant
Phakopsora pachyrhizi	plant
Pneumocystis jirovecii	human&animal
Podosphaera fusca	plant
Podosphaera xanthii	plant
Puccinia horiana	plant
Puccinia triticina	plant
Pyrenopeziza brassicacae	plant
Pyrenopeziza brassicae	plant
Pyrenophora teres	plant
Pyrenophora teres f. sp. maculata	plant
Pyrenophora tritici-repentis	plant
Pyricularia oryzae triticum	plant
Ramularia collo-cygni	plant
Rhizoctonia cerealis	plant
Rhizoctonia solani	plant
Saccharomyces cerevisiae	human&animal
Saccharomyces cerevisiae/Saccharomyces paradoxus	human&animal
Saccharomyces paradoxus	saprotroph
Sclerotinia sclerotiorum	plant
Septoria glycines	plant
Strobilurus tenacellus	saprotroph
Tapesia acuformis	plant
Tapesia yallundae	plant
Trichophyton indotineae	human&animal
Trichophyton interdigitale	human&animal
Trichophyton mentagrophytes	human&animal
Trichophyton rubrum	human&animal
Trichophyton spp.	human&animal
Venturia inaequalis	plant
Venturia nashicola	plant
Villosiclava virens	plant
Zymoseptoria tritici	plant

### Sheet: Genes
genes	class
β-tubulin	drug target
Cyp51	drug target
CytB	drug target
Dhfr	drug target
Erg11	drug target
Fcy1	drug target
Fcy2	drug target
Fcy21	drug target
Fks	drug target
Fks3	drug target
Fur1	drug target
Sdh	drug target
Sqle	drug target
ABC transporter	multidrug transporter
Afr1	multidrug transporter
Atr1	multidrug transporter
AtrF	multidrug transporter
Ben1	multidrug transporter
BycA	multidrug transporter
Cdr1	multidrug transporter
Cdr2	multidrug transporter
Mdr1	multidrug transporter
Mdr2	multidrug transporter
Mdr3	multidrug transporter
Mdr4	multidrug transporter
Mdr5	multidrug transporter
Mfs transporter	multidrug transporter
Mfs1	multidrug transporter
Mfs2	multidrug transporter
Nrg1	multidrug transporter
Pdr10	multidrug transporter
Pdr11	multidrug transporter
Pdr12	multidrug transporter
Pdr16	multidrug transporter
Pdr18	multidrug transporter
Pdr5	multidrug transporter
Pmr5 ABC transporter	multidrug transporter
Yor1	multidrug transporter
Yrr1	multidrug transporter
Act1	other
Ade17	other
AlgA	other
Any1	other
Ase1	other
Asi2	other
Atp1	other
Atp2	other
Bck1	other
Bcy1	other
Bos1	other
Bul1	other
Cap1	other
Cbk1	other
Cdc43	other
Cdc6	other
Cdc60	other
CesA3	other
Cis2	other
Cox10	other
CrcB	other
Csf1	other
Csg2	other
Cue3	other
Cyr1	other
Dcp2	other
Dhh1	other
Dhps	other
Dnf1	other
Dnf2	other
Dot6	other
Dpb2	other
Elo2	other
Erg10	other
Erg12	other
Erg2	other
Erg20	other
Erg25	other
Erg29	other
Erg3	other
Erg4	other
Erg5	other
Erg6	other
Erg7	other
Erg9	other
Fps1	other
Fps2	other
Fur2	other
Fur4	other
Gph1	other
Hem1	other
Hmg1	other
Hmg2	other
Hrd3	other
Hxt11	other
Hxt4/6/7	other
Hxt6/7	other
Hym1	other
Inp53	other
Ira1	other
Kugd1	other
Lem3	other
Mec3	other
Mrpl11	other
Msh2	other
Myosin-1	other
Myosin-5	other
Nab6	other
Ncp1	other
Orp1	other
OS1	other
Pde2	other
Pea2	other
Pex17	other
Pma1	other
Pms1	other
Pol2	other
Ptk2	other
Ran1	other
Rav2	other
Rec114	other
Rpl28	other
Rpl9A	other
Rsp5	other
Rta2	other
Rta3	other
Scd5	other
Set2	other
Set4	other
Sip3	other
Sit4	other
Sky1	other
Sui2	other
Sur1	other
Sur7	other
Swh1	other
Tao3	other
Tcb	other
Tfc1	other
Top1	other
Top2	other
Trp1	other
Tsc11	other
Tup1	other
Ugd1	other
Ura6	other
Utp18	other
Uxs1	other
Vma1	other
Vma16	other
Vma9	other
Aft1	transcription factor
Flo8	transcription factor
Fpr1	transcription factor
Hap1	transcription factor
HapE	transcription factor
Mrr1	transcription factor
Mrr2	transcription factor
Pdr1	transcription factor
Pdr15	transcription factor
Pdr3	transcription factor
Rox1	transcription factor
Tac1	transcription factor
Upc2	transcription factor
