## Supplementary table 5 for "FungAMR: A comprehensive portrait of antimicrobial resistance mutations in fungi"

### Sheet: Feuille 1
Genome_ID	Species	SRA	Study	Drug_resistance_reported_by_authors	Isolate	Country	Isolation_source	Mutations_FungAMR
SRR13587560	Candida albicans	SRR13587560	Gong2023	Posaconazole	F3300	China	Blood	D116E,E266D
SRR13587571	Candida albicans	SRR13587571	Gong2023	Fluconazole,Voriconazole,Posaconazole	F0419	China	Ascitic fluid	E266D
SRR13587575	Candida albicans	SRR13587575	Gong2023	Fluconazole,Voriconazole,Posaconazole	F0415	China	Blood	V437I
SRR13587587	Candida albicans	SRR13587587	Gong2023	Fluconazole,Voriconazole,Posaconazole	F0404	China	Blood	A114S,Y257H
SRR13587591	Candida albicans	SRR13587591	Gong2023	Fluconazole,Posaconazole	F0401	China	Blood	F145L
SRR13587609	Candida albicans	SRR13587609	Gong2023	Fluconazole,Voriconazole,Posaconazole	F0382	China	Tissue	A114S,Y257H
SRR13587615	Candida albicans	SRR13587615	Gong2023	Fluconazole,Voriconazole,Posaconazole	F0376	China	Ascitic fluid	Y132H
SRR13587617	Candida albicans	SRR13587617	Gong2023	Fluconazole,Voriconazole,Posaconazole	F0374	China	Catheter	Y132H
SRR13587623	Candida albicans	SRR13587623	Gong2023	Fluconazole,Voriconazole,Posaconazole	F0146	China	Ascitic fluid	D116E,K128T,Y132H
SRR13587626	Candida albicans	SRR13587626	Gong2023	Fluconazole,Voriconazole,Posaconazole	F0366	China	Ascitic fluid	E266D
SRR13587657	Candida albicans	SRR13587657	Gong2023	Fluconazole,Voriconazole,Posaconazole	F0338	China	Pus
SRR13587663	Candida albicans	SRR13587663	Gong2023	Fluconazole	F0332	China	Pleural fluid	Y132H,S405F
SRR13587668	Candida albicans	SRR13587668	Gong2023	Fluconazole,Posaconazole	F0122	China	Ascitic fluid	A114S,Y257H
SRR13587672	Candida albicans	SRR13587672	Gong2023	Posaconazole	F0289	China	Blood	A114S,Y257H
SRR13587692	Candida albicans	SRR13587692	Gong2023	Posaconazole	F0271	China	Blood
SRR13587728	Candida albicans	SRR13587728	Gong2023	Fluconazole,Voriconazole,Posaconazole	F0157	China	Blood	A114S,Y257H
SRR13587740	Candida albicans	SRR13587740	Gong2023	Fluconazole,Voriconazole	F3222	China	Blood	D116E
SRR13587756	Candida albicans	SRR13587756	Gong2023	Fluconazole,Voriconazole,Posaconazole	F0129	China	Blood	Y132H
SRR13587758	Candida albicans	SRR13587758	Gong2023	Fluconazole,Voriconazole,Posaconazole	F0202	China	Blood	A114S,Y257H
SRR13587791	Candida albicans	SRR13587791	Gong2023	Fluconazole,Voriconazole,Posaconazole	F0250	China	Blood	Y132H
SRR13587793	Candida albicans	SRR13587793	Gong2023	Fluconazole,Voriconazole,Posaconazole	F0248	China	Pus	D116E,K128T,Y132H
SRR13587807	Candida albicans	SRR13587807	Gong2023	Fluconazole	F0132	China	Blood	Y132H
SRR13587814	Candida albicans	SRR13587814	Gong2023	Fluconazole,Voriconazole,Posaconazole	F0229	China	Blood
SRR13587833	Candida albicans	SRR13587833	Gong2023	Fluconazole,Voriconazole,Posaconazole	F0141	China	Ascitic fluid	E266D,V437I
SRR13587839	Candida albicans	SRR13587839	Gong2023	Fluconazole,Voriconazole,Posaconazole	F0312	China	Ascitic fluid
SRR13587843	Candida albicans	SRR13587843	Gong2023	Fluconazole,Voriconazole,Posaconazole	F0308	China	Ascitic fluid	D116E,Y132H
SRR13587848	Candida albicans	SRR13587848	Gong2023	Fluconazole,Voriconazole,Posaconazole	F0304	China	Venous catheter	A114S,Y257H
SRR13587856	Candida albicans	SRR13587856	Gong2023	Fluconazole,Voriconazole,Posaconazole	F0296	China	Pus
SRR13587864	Candida albicans	SRR13587864	Gong2023	Fluconazole,Posaconazole	F3206	China	Pus
SRR13587865	Candida albicans	SRR13587865	Gong2023	Posaconazole	F3204	China	Blood	D116E
SRR13587870	Candida albicans	SRR13587870	Gong2023	Fluconazole,Posaconazole	F3184	China	Ascitic fluid	F145L
SRR13587873	Candida albicans	SRR13587873	Gong2023	Fluconazole,Posaconazole	F3176	China	Pus	A114S,Y257H
SRR13587889	Candida albicans	SRR13587889	Gong2023	Fluconazole,Posaconazole	F0153	China	Blood	A114S,Y257H
SRR1544598	Candida albicans	SRR1544598	Ford2014	Fluconazole	3731	USA	Oropharanyx	K143R
SRR1544616	Candida albicans	SRR1544616	Ford2014	Fluconazole	3733	USA	Oropharanyx	K143R
SRR1544621	Candida albicans	SRR1544621	Ford2014	Fluconazole	3795	USA	Oropharanyx	K143R
SRR1544681	Candida albicans	SRR1544681	Ford2014	Fluconazole	4617	USA	Oropharanyx	T229A
SRR1544691	Candida albicans	SRR1544691	Ford2014	Fluconazole	4639	USA	Oropharanyx	T229A
SRR1553997	Candida albicans	SRR1553997	Ford2014	Fluconazole	TWTC13	USA	Oropharanyx	R467K
SRR1554081	Candida albicans	SRR1554081	Ford2014	Fluconazole	TWTC14	USA	Oropharanyx	R467K
SRR1554083	Candida albicans	SRR1554083	Ford2014	Fluconazole	TWTC16	USA	Oropharanyx	R467K
SRR1554088	Candida albicans	SRR1554088	Ford2014	Fluconazole	TWTC17	USA	Oropharanyx	R467K
SRR1554177	Candida albicans	SRR1554177	Ford2014	Fluconazole	1619	USA	Oropharanyx	D116E,G307S,G450E
SRR1554289	Candida albicans	SRR1554289	Ford2014	Fluconazole	2501	USA	Oropharanyx	V437I
SRR1554300	Candida albicans	SRR1554300	Ford2014	Fluconazole	3119	USA	Oropharanyx	Y132F
SRR1554302	Candida albicans	SRR1554302	Ford2014	Fluconazole	3120	USA	Oropharanyx	Y132F,V437I
SRR11026694	Zymoseptoria tritici	SRR11026694	NA_1992	Azole	ISY_Ar_1c	Israel		S188N,N513K
SRR11026695	Zymoseptoria tritici	SRR11026695	NA_1992	Susceptible	ISY_Ar_15c	Israel
SRR11026696	Zymoseptoria tritici	SRR11026696	NA_1992	Azole	ISY_Ar_17d	Israel		S188N,N513K
SRR11026697	Zymoseptoria tritici	SRR11026697	NA_1990	Susceptible	a15_3B_1	Oregon
SRR11026701	Zymoseptoria tritici	SRR11026701	NA_1999	Azole	ST99CH_SW5	Switzerland		L50S,S188N,N513K
SRR11026702	Zymoseptoria tritici	SRR11026702	NA_1999	Azole	ST99CH_SW39	Switzerland		L50S,S188N,N513K
SRR11026703	Zymoseptoria tritici	SRR11026703	NA_1999	Azole	ST99CH_28	Switzerland		L50S,S188N,G460D,N513K
SRR11026704	Zymoseptoria tritici	SRR11026704	NA_1999	Azole	ST99CH_15	Switzerland		L50S,S188N,N513K
SRR13020816	Zymoseptoria tritici	SRR13020816	NA_1999	Azole	ST99CH_3A8	Switzerland		L50S,S188N,N513K
SRR2866532	Zymoseptoria tritici	SRR2866532	NA_2002	Azole	WAI147	Australia
SRR3740249	Zymoseptoria tritici	SRR3740249	NA_2001	Azole	AUS_1E4	Australia		L50S,S188N,N513K
SRR3740250	Zymoseptoria tritici	SRR3740250	NA_2001	Azole	AUS_1B7	Australia		L50S,S188N,N513K
SRR3740251	Zymoseptoria tritici	SRR3740251	NA_2001	Azole	AUS_1G5	Australia		L50S,S188N,N513K
SRR3740252	Zymoseptoria tritici	SRR3740252	NA_1999	Azole	ST99CH_3H3	Switzerland		L50S,Y461S
SRR3740254	Zymoseptoria tritici	SRR3740254	NA_2001	Azole	AUS_1H6	Australia		L50S,S188N,N513K
SRR3740255	Zymoseptoria tritici	SRR3740255	NA_2001	Azole	AUS_1D4	Australia		L50S,S188N,N513K
SRR3740256	Zymoseptoria tritici	SRR3740256	NA_2001	Azole	AUS_1A9	Australia		L50S,S188N,N513K
SRR3740257	Zymoseptoria tritici	SRR3740257	NA_2001	Azole	AUS_1H8	Australia		L50S,S188N,N513K
SRR3740260	Zymoseptoria tritici	SRR3740260	NA_2001	Azole	AUS_1D8	Australia		L50S,S188N,N513K
SRR3740261	Zymoseptoria tritici	SRR3740261	NA_2001	Azole	AUS_1F8	Australia		L50S,S188N,N513K
SRR3740263	Zymoseptoria tritici	SRR3740263	NA_2001	Azole	AUS_1A6	Australia		L50S,S188N,N513K
SRR3740265	Zymoseptoria tritici	SRR3740265	NA_1992	Susceptible	ISY_Ar_22f	Israel
SRR3740267	Zymoseptoria tritici	SRR3740267	NA_1992	Susceptible	ISY_Ar_16a	Israel
SRR3740268	Zymoseptoria tritici	SRR3740268	NA_1992	Azole	ISY_Ar_1b	Israel		S188N,N513K
SRR3740269	Zymoseptoria tritici	SRR3740269	NA_1992	Susceptible	ISY_Ar_11i	Israel
SRR3740272	Zymoseptoria tritici	SRR3740272	NA_1992	Azole	ISY_Ar_17r	Israel		N513K
SRR3740273	Zymoseptoria tritici	SRR3740273	NA_2001	Azole	AUS_1E5	Australia		N513K
SRR3740274	Zymoseptoria tritici	SRR3740274	NA_1992	Azole	ISY_Ar_18b	Israel		N513K
SRR3740275	Zymoseptoria tritici	SRR3740275	NA_1992	Azole	ISY_Ar_17b	Israel		S188N,N513K
SRR3740276	Zymoseptoria tritici	SRR3740276	NA_1992	Susceptible	ISY_Ar_12f	Israel
SRR3740284	Zymoseptoria tritici	SRR3740284	NA_2001	Azole	AUS_1C8	Australia		L50S,S188N,N513K
SRR3740286	Zymoseptoria tritici	SRR3740286	NA_1990	Azole	a12_3B_2	Oregon		L50S
SRR3740287	Zymoseptoria tritici	SRR3740287	NA_1990	Azole	a12_4A_5	Oregon		L50S,S188N
SRR3740288	Zymoseptoria tritici	SRR3740288	NA_1990	Azole	a12_4A_7	Oregon		L50S
SRR3740293	Zymoseptoria tritici	SRR3740293	NA_1990	Susceptible	a12_3B_8	Oregon
SRR3740294	Zymoseptoria tritici	SRR3740294	NA_1990	Susceptible	a12_4A_2	Oregon
SRR3740298	Zymoseptoria tritici	SRR3740298	NA_1990	Azole	a12_3B_3	Oregon		L50S
SRR3740302	Zymoseptoria tritici	SRR3740302	NA_1990	Azole	a12_4A_11	Oregon		L50S,S188N
SRR3740305	Zymoseptoria tritici	SRR3740305	NA_1990	Azole	a12_3B_14	Oregon		L50S
SRR3740307	Zymoseptoria tritici	SRR3740307	NA_1990	Susceptible	a12_4A_1	Oregon
SRR3740308	Zymoseptoria tritici	SRR3740308	NA_2001	Azole	AUS_1C2	Australia		L50S,S188N,N513K
SRR3740309	Zymoseptoria tritici	SRR3740309	NA_1990	Susceptible	a15_3B_9	Oregon
SRR3740310	Zymoseptoria tritici	SRR3740310	NA_1990	Azole	a15_4A_7	Oregon		L50S,S188N
SRR3740311	Zymoseptoria tritici	SRR3740311	NA_1990	Azole	a15_4A_13	Oregon		L50S
SRR3740314	Zymoseptoria tritici	SRR3740314	NA_1990	Susceptible	a15_2A_15	Oregon
SRR3740317	Zymoseptoria tritici	SRR3740317	NA_1990	Azole	a15_4A_19	Oregon		L50S,S188N
SRR3740318	Zymoseptoria tritici	SRR3740318	NA_1990	Azole	a15_4A_17	Oregon		L50S,S188N
SRR3740322	Zymoseptoria tritici	SRR3740322	NA_1990	Azole	a15_4A_15	Oregon		L50S
SRR3740329	Zymoseptoria tritici	SRR3740329	NA_1990	Susceptible	a15_3B_19	Oregon
SRR3740331	Zymoseptoria tritici	SRR3740331	NA_1990	Azole	a15_4A_10	Oregon		L50S
SRR3740332	Zymoseptoria tritici	SRR3740332	NA_1990	Azole	a15_2A_16	Oregon		L50S
SRR3740334	Zymoseptoria tritici	SRR3740334	NA_1990	Susceptible	a15_3B_13	Oregon
SRR3740335	Zymoseptoria tritici	SRR3740335	NA_1999	Azole	ST99CH_3D3	Switzerland		L50S,Y461S
SRR3740336	Zymoseptoria tritici	SRR3740336	NA_1999	Azole	ST99CH_3H1	Switzerland		L50S,S188N,N513K
SRR3740337	Zymoseptoria tritici	SRR3740337	NA_1999	Azole	ST99CH_3D5	Switzerland		Y459P
SRR3740338	Zymoseptoria tritici	SRR3740338	NA_1999	Azole	ST99CH_3A2	Switzerland		G460D
SRR3740339	Zymoseptoria tritici	SRR3740339	NA_1999	Azole	ST99CH_3A4	Switzerland		L50S,Y461H
SRR3740340	Zymoseptoria tritici	SRR3740340	NA_1999	Azole	ST99CH_3A5	Switzerland		L50S,S188N,N513K
SRR3740341	Zymoseptoria tritici	SRR3740341	NA_2001	Azole	AUS_1A4	Australia		L50S,S188N,N513K
SRR3740342	Zymoseptoria tritici	SRR3740342	NA_1999	Azole	ST99CH_3C7	Switzerland		L50S,S188N,N513K
SRR3740343	Zymoseptoria tritici	SRR3740343	NA_1999	Azole	ST99CH_3F3	Switzerland		L50S,Y461S
SRR3740344	Zymoseptoria tritici	SRR3740344	NA_1999	Azole	ST99CH_3A6	Switzerland		L50S,S188N,N513K
SRR3740345	Zymoseptoria tritici	SRR3740345	NA_1999	Azole	ST99CH_3B4	Switzerland		S188N,G460D,N513K
SRR3740346	Zymoseptoria tritici	SRR3740346	NA_1999	Azole	ST99CH_3F1	Switzerland		L50S,S188N,N513K
SRR3740347	Zymoseptoria tritici	SRR3740347	NA_1999	Azole	ST99CH_3B2	Switzerland		L50S,S188N,N513K
SRR3740348	Zymoseptoria tritici	SRR3740348	NA_1999	Azole	ST99CH_3G6	Switzerland		L50S,S188N,N513K
SRR3740349	Zymoseptoria tritici	SRR3740349	NA_1999	Azole	ST99CH_3A1	Switzerland		L50S,S188N,N513K
SRR3740350	Zymoseptoria tritici	SRR3740350	NA_1999	Azole	ST99CH_3F2	Switzerland
SRR3740351	Zymoseptoria tritici	SRR3740351	NA_1999	Azole	ST99CH_3H4	Switzerland		L50S,S188N,N513K
SRR4907745	Zymoseptoria tritici	SRR4907745	NA_2001	Azole	AUS_1B1	Australia		L50S,S188N,N513K
SRR4907746	Zymoseptoria tritici	SRR4907746	NA_1999	Azole	ST99CH_3F4	Switzerland		L50S,S188N,N513K
SRR4907747	Zymoseptoria tritici	SRR4907747	NA_1999	Azole	ST99CH_3A9	Switzerland		L50S,Y461S
SRR4907748	Zymoseptoria tritici	SRR4907748	NA_2001	Azole	AUS_1G2	Australia		L50S,S188N,N513K
SRR4907750	Zymoseptoria tritici	SRR4907750	NA_1992	Susceptible	ISY_Ar_4f	Israel
SRR4907752	Zymoseptoria tritici	SRR4907752	NA_1999	Azole	ST99CH_3D8	Switzerland		L50S,S188N,N513K
SRR4907753	Zymoseptoria tritici	SRR4907753	NA_2001	Azole	AUS_1F3	Australia		L50S,S188N,N513K
SRR4907755	Zymoseptoria tritici	SRR4907755	NA_1990	Susceptible	a15_4A_11	Oregon
SRR4907757	Zymoseptoria tritici	SRR4907757	NA_1990	Susceptible	a15_3B_3	Oregon
SRR4907758	Zymoseptoria tritici	SRR4907758	NA_1999	Azole	ST99CH_3G2	Switzerland		L50S,S188N,N513K
SRR4907760	Zymoseptoria tritici	SRR4907760	NA_1992	Susceptible	ISY_Ar_2b	Israel
SRR4907761	Zymoseptoria tritici	SRR4907761	NA_1999	Azole	ST99CH_3A10	Switzerland		L50S,S188N,N513K
SRR4907762	Zymoseptoria tritici	SRR4907762	NA_2001	Susceptible	AUS_1C3	Australia
SRR4907763	Zymoseptoria tritici	SRR4907763	NA_1992	Azole	ISY_Ar_5g	Israel		N513K
SRR4907764	Zymoseptoria tritici	SRR4907764	NA_1999	Azole	ST99CH_3G3	Switzerland		L50S,S188N,N513K
SRR4907765	Zymoseptoria tritici	SRR4907765	NA_1992	Susceptible	ISY_Ar_4b	Israel
SRR4907766	Zymoseptoria tritici	SRR4907766	NA_2001	Azole	AUS_1C1	Australia		L50S,S188N,N513K
SRR4907767	Zymoseptoria tritici	SRR4907767	NA_1992	Susceptible	ISY_Ar_19e	Israel
SRR643903	Zymoseptoria tritici	SRR643903	NA_1999	Azole	ST99CH_3F5	Switzerland		L50S,S188N,N513K
SRR7076856	Zymoseptoria tritici	SRR7076856	NA_1999	Azole	ST99CH_3D1	Switzerland		L50S,S188N,N513K
SRR7513078	Zymoseptoria tritici	SRR7513078	NA_2014	Azole	WAI1822	Australia		L50S,S188N,A379G,I381V,N513K
SRR7513079	Zymoseptoria tritici	SRR7513079	NA_2014	Azole	WAI1848	Australia		L50S,S188N,A379G,I381V,N513K
SRR7513080	Zymoseptoria tritici	SRR7513080	NA_2014	Azole	WAI1849	Australia		L50S,S188N,A379G,I381V,N513K
SRR7513081	Zymoseptoria tritici	SRR7513081	NA_2014	Azole	WAI1850	Australia		L50S,S188N,A379G,I381V,N513K
SRR7513082	Zymoseptoria tritici	SRR7513082	NA_2014	Azole	WAI1851	Australia		L50S,S188N,A379G,I381V,N513K
SRR7513083	Zymoseptoria tritici	SRR7513083	NA_2014	Azole	WAI1852	Australia		L50S,S188N,A379G,I381V,N513K
SRR7513084	Zymoseptoria tritici	SRR7513084	NA_2014	Azole	WAI1858	Australia		L50S,Y461S
SRR7513085	Zymoseptoria tritici	SRR7513085	NA_2014	Azole	WAI1859	Australia		L50S,Y461S
SRR7513086	Zymoseptoria tritici	SRR7513086	NA_2014	Azole	WAI1875	Australia		L50S,Y461S
SRR7513087	Zymoseptoria tritici	SRR7513087	NA_2014	Azole	WAI1876	Australia		L50S,Y461S
SRR7513088	Zymoseptoria tritici	SRR7513088	NA_2014	Azole	WAI1922	Australia		L50S,S188N,A379G,I381V,N513K
SRR7513089	Zymoseptoria tritici	SRR7513089	NA_2014	Azole	WAI1919	Australia		L50S,Y461S
SRR7513090	Zymoseptoria tritici	SRR7513090	NA_2014	Azole	WAI1941	Australia		L50S,Y461S
SRR7513091	Zymoseptoria tritici	SRR7513091	NA_2014	Azole	WAI1939	Australia		L50S,S188N,A379G,I381V,N513K
SRR7513092	Zymoseptoria tritici	SRR7513092	NA_2014	Azole	WAI1957	Australia		L50S,S188N,A379G,I381V,N513K
SRR7513093	Zymoseptoria tritici	SRR7513093	NA_2014	Azole	WAI1955	Australia		L50S,Y461S
SRR7513094	Zymoseptoria tritici	SRR7513094	NA_2014	Azole	WAI1966	Australia		L50S,S188N,A379G,I381V,N513K
SRR7513095	Zymoseptoria tritici	SRR7513095	NA_2014	Azole	WAI1965	Australia		L50S,S188N,A379G,I381V,N513K
SRR7513096	Zymoseptoria tritici	SRR7513096	NA_2014	Azole	WAI1968	Australia		L50S,Y461S
SRR7513097	Zymoseptoria tritici	SRR7513097	NA_2014	Azole	WAI1967	Australia		L50S,Y461S
SRR7513098	Zymoseptoria tritici	SRR7513098	NA_2014	Azole	WAI2203	Australia		L50S,Y461S
SRR7513099	Zymoseptoria tritici	SRR7513099	NA_2014	Azole	WAI2077	Australia		L50S,Y461S
SRR7513100	Zymoseptoria tritici	SRR7513100	NA_2014	Azole	WAI2073	Australia		L50S,Y461S
SRR7513101	Zymoseptoria tritici	SRR7513101	NA_2014	Azole	WAI2061	Australia		L50S,Y461S
SRR7513102	Zymoseptoria tritici	SRR7513102	NA_2014	Azole	WAI2060	Australia		Y137F
SRR7513103	Zymoseptoria tritici	SRR7513103	NA_2014	Azole	WAI2000	Australia		Y137F
SRR7513104	Zymoseptoria tritici	SRR7513104	NA_2014	Azole	WAI2047	Australia		L50S,S188N,A379G,I381V,N513K
SRR7513105	Zymoseptoria tritici	SRR7513105	NA_2014	Azole	WAI2045	Australia		L50S,S188N,A379G,I381V,N513K
SRR7513106	Zymoseptoria tritici	SRR7513106	NA_2014	Azole	WAI2206	Australia		Y137F
SRR7513107	Zymoseptoria tritici	SRR7513107	NA_2014	Azole	WAI2204	Australia		L50S,Y461S
SRR7513108	Zymoseptoria tritici	SRR7513108	NA_2014	Azole	WAI2059	Australia		L50S,Y461S
SRR7513109	Zymoseptoria tritici	SRR7513109	NA_2014	Azole	WAI1970D	Australia		L50S,S188N,A379G,I381V,N513K
SRR7513110	Zymoseptoria tritici	SRR7513110	NA_2014	Azole	WAI1971	Australia		L50S,S188N,A379G,I381V,N513K
SRR7513111	Zymoseptoria tritici	SRR7513111	NA_2014	Azole	WAI1969	Australia		L50S,S188N,A379G,I381V,N513K
SRR7513112	Zymoseptoria tritici	SRR7513112	NA_2014	Azole	WAI1970	Australia		L50S,S188N,A379G,I381V,N513K
SRR7513113	Zymoseptoria tritici	SRR7513113	NA_2014	Azole	WAI1998	Australia		L50S,Y461S
SRR7513114	Zymoseptoria tritici	SRR7513114	NA_2014	Azole	WAI1882	Australia		L50S,Y461S
SRR7513115	Zymoseptoria tritici	SRR7513115	NA_2014	Azole	WAI1892	Australia		L50S,S188N,A379G,I381V,N513K
SRR7513116	Zymoseptoria tritici	SRR7513116	NA_2014	Azole	WAI1895	Australia		L50S,S188N,A379G,I381V,N513K
SRR7513117	Zymoseptoria tritici	SRR7513117	NA_2014	Azole	WAI1901	Australia		L50S,S188N,A379G,I381V,N513K
SRR7513118	Zymoseptoria tritici	SRR7513118	NA_2014	Azole	WAI1877	Australia		L50S,S188N,A379G,I381V,N513K
SRR7513119	Zymoseptoria tritici	SRR7513119	NA_2014	Azole	WAI1878	Australia		L50S,S188N,A379G,I381V,N513K
SRR7513120	Zymoseptoria tritici	SRR7513120	NA_2014	Azole	WAI1879	Australia		L50S,Y461S
SRR7513121	Zymoseptoria tritici	SRR7513121	NA_2014	Azole	WAI1880	Australia		L50S,Y461S
SRR7513122	Zymoseptoria tritici	SRR7513122	NA_2014	Azole	WAI1972	Australia		L50S,S188N,A379G,I381V,N513K
SRR7513123	Zymoseptoria tritici	SRR7513123	NA_2014	Azole	WAI2029	Australia		L50S,S188N,A379G,I381V,N513K
SRR7513124	Zymoseptoria tritici	SRR7513124	NA_2014	Azole	WAI2031	Australia		L50S,Y461S
SRR7513125	Zymoseptoria tritici	SRR7513125	NA_2014	Azole	WAI1903	Australia		L50S,S188N,A379G,I381V,N513K
SRR7513126	Zymoseptoria tritici	SRR7513126	NA_2014	Azole	WAI1904	Australia		L50S,S188N,A379G,I381V,N513K
SRR7513127	Zymoseptoria tritici	SRR7513127	NA_2014	Azole	WAI1993	Australia		L50S,S188N,Y461S
SRR7513128	Zymoseptoria tritici	SRR7513128	NA_2014	Azole	WAI2208	Australia		L50S,Y461S
SRR7513131	Zymoseptoria tritici	SRR7513131	NA_2014	Azole	WAI2226	Australia		L50S,S188N,A379G,I381V,N513K
SRR7513132	Zymoseptoria tritici	SRR7513132	NA_2014	Azole	WAI2228	Australia		L50S,Y461S
SRR7513133	Zymoseptoria tritici	SRR7513133	NA_2014	Azole	WAI2230	Australia		L50S,Y461S
SRR7513134	Zymoseptoria tritici	SRR7513134	NA_2014	Azole	WAI2232	Australia		L50S,S188N,A379G,I381V,N513K
